# Phenotypic divergence is driven by mobile genetic elements in a heritable insect symbiont

**DOI:** 10.64898/2025.12.19.695180

**Authors:** Balig Panossian, Matthew R. Kolp, Taoping Wu, Keertana Tallapragada, Vilas Patel, Elliott B. Goldstein, Kerry M. Oliver, Lee M. Henry, Benjamin J. Parker

## Abstract

Heritable microbes profoundly influence insect biology, yet the traits they confer often evolve rapidly and differ among closely related symbiont strains. Despite their importance, we lack a clear understanding of how novel traits arise in symbiosis and how this diversity influences host ecology in natural populations. The aphid facultative symbiont *Regiella insecticola* is ideally suited to this question because of its strong lineage-specific variation in host benefits. By generating 20 high-quality genomes, we found that *Regiella*’s evolution is driven largely by gene gains mediated by mobile genetic elements. We identified a plasmid (pRILSR1) that encodes a type IV secretion system and a highly expressed predicted effector that has been convergently acquired by *Regiella* strains from pea aphids. Notably, only pRILSR1-bearing strains confer protection against the specialist fungal pathogen *Pandora neoaphidis*, indicating that gains and losses of the plasmid underlie the evolution of this key defensive phenotype. Using a multi-year field study, we further show that the pRILSR1 plasmid is strongly associated with *Regiella* found in pea aphid populations adapted to specific host plants, driving variation in symbiont-mediated defense across populations. Together, our results show that mobile genetic elements generate key adaptive traits in microbial symbionts and, in doing so, drive phenotypic divergence among host populations.
