## Supplementary material for "Phenotypic divergence is driven by mobile genetic elements in a heritable insect symbiont": Table S1

### Sheet: Sheet1
Supplementary Table 1. Metadata of collected Regiella-positive aphids, aphid genus, host plant, and sequence type (ST) of Regiella strains based on 5 MLST genes
id	aphid_id	aphid	host_plant	st
181	113-10	A.pisum	Lotus corniculatus	1
926	LC01	A.pisum	Lotus corniculatus	1
92	214	A.pisum	Lotus pedunculatus	1
225	184-10	A.pisum	Lotus pedunculatus	1
228	191red-10	A.pisum	Lotus pedunculatus	1
204	141-10	A.pisum	Medicago sativa	1
256	222-10	A.pisum	Medicago sativa	1
476	I2.1	A.pisum	Medicago sativa	1
478	I2.2	A.pisum	Medicago sativa	1
479	I2.3	A.pisum	Medicago sativa	1
480	I2.4	A.pisum	Medicago sativa	1
481	I2.5	A.pisum	Medicago sativa	1
482	I2.6	A.pisum	Medicago sativa	1
483	I2.7	A.pisum	Medicago sativa	1
484	I2.8	A.pisum	Medicago sativa	1
485	I2.9	A.pisum	Medicago sativa	1
506	I4.1	A.pisum	Medicago sativa	1
508	I4.2	A.pisum	Medicago sativa	1
509	I4.3	A.pisum	Medicago sativa	1
510	I4.4	A.pisum	Medicago sativa	1
512	I4.6	A.pisum	Medicago sativa	1
513	I4.7	A.pisum	Medicago sativa	1
514	I4.8	A.pisum	Medicago sativa	1
515a	I4.9	A.pisum	Medicago sativa	1
518	NZ1.11	A.pisum	Medicago sativa	1
520	NZ1.13	A.pisum	Medicago sativa	1
522	NZ1.15	A.pisum	Medicago sativa	1
523	NZ1.16	A.pisum	Medicago sativa	1
531	NZ1.5	A.pisum	Medicago sativa	1
590	TM1.2	A.pisum	Medicago sativa	1
591	TM1.3	A.pisum	Medicago sativa	1
593	TM1.5	A.pisum	Medicago sativa	1
595	TM2.2	A.pisum	Medicago sativa	1
597	TM2.4	A.pisum	Medicago sativa	1
598	TM2.5	A.pisum	Medicago sativa	1
600	TM2.7	A.pisum	Medicago sativa	1
601	TM2.8	A.pisum	Medicago sativa	1
604	TM3.3	A.pisum	Medicago sativa	1
605	TM3.4	A.pisum	Medicago sativa	1
1009	lMS03c	A.pisum	Medicago sativa	1
1010	lMS03d	A.pisum	Medicago sativa	1
1064	MSE03	A.pisum	Medicago sativa	1
1066	MSF15	A.pisum	Medicago sativa	1
1067	MSF16	A.pisum	Medicago sativa	1
1153	YR2	A.pisum	NA	1
286	261-10	A.pisum	Onobrychis viciifolia	1
293	269-10	A.pisum	Onobrychis viciifolia	1
229	192-10	A.pisum	Pisum sativum	1
273	248-10	A.pisum	Pisum sativum	1
1080	PSF05	A.pisum	Pisum sativum	1
1092	TC03	A.pisum	Trifolium campestre	1
1093	TD06	A.pisum	Trifolium dubium	1
1094	TD11	A.pisum	Trifolium dubium	1
31	135	A.pisum	Trifolium pratense	1
41	147	A.pisum	Trifolium pratense	1
120	251	A.pisum	Trifolium pratense	1
146	286	A.pisum	Trifolium pratense	1
162	319	A.pisum	Trifolium pratense	1
180	112-10	A.pisum	Trifolium pratense	1
307	57-10	A.pisum	Trifolium pratense	1
309	63-10	A.pisum	Trifolium pratense	1
446	D85.2	A.pisum	Trifolium pratense	1
465	D94.1	A.pisum	Trifolium pratense	1
536	NZ2.1	A.pisum	Trifolium pratense	1
537	NZ2.10	A.pisum	Trifolium pratense	1
538	NZ2.11	A.pisum	Trifolium pratense	1
539	NZ2.12	A.pisum	Trifolium pratense	1
540	NZ2.13	A.pisum	Trifolium pratense	1
544	NZ2.17	A.pisum	Trifolium pratense	1
549	NZ2.3	A.pisum	Trifolium pratense	1
550	NZ2.4	A.pisum	Trifolium pratense	1
551	NZ2.5	A.pisum	Trifolium pratense	1
552	NZ2.6	A.pisum	Trifolium pratense	1
555	NZ2.9	A.pisum	Trifolium pratense	1
670	jTP10c	A.pisum	Trifolium pratense	1
672	jTP11o	A.pisum	Trifolium pratense	1
819	10TV	A.pisum	Trifolium pratense	1
834	567_jp	A.pisum	Trifolium pratense	1
848	cTP02a	A.pisum	Trifolium pratense	1
902	jTP10h	A.pisum	Trifolium pratense	1
905	jTP11f	A.pisum	Trifolium pratense	1
906	jTP13	A.pisum	Trifolium pratense	1
1089	T3c	A.pisum	Trifolium pratense	1
1090	T6c	A.pisum	Trifolium pratense	1
1100	TP04	A.pisum	Trifolium pratense	1
1101	TP10	A.pisum	Trifolium pratense	1
1109	TP20e	A.pisum	Trifolium pratense	1
1111	TP3c	A.pisum	Trifolium pratense	1
556	NZ3.1	A.pisum	Trifolium repens	1
557	NZ3.10	A.pisum	Trifolium repens	1
561	NZ3.5	A.pisum	Trifolium repens	1
563	NZ3.7	A.pisum	Trifolium repens	1
675	jTR08d	A.pisum	Trifolium repens	1
786	lTR03	A.pisum	Trifolium repens	1
908	jTR07c	A.pisum	Trifolium repens	1
909	jTR07k	A.pisum	Trifolium repens	1
1042	lTR01e	A.pisum	Trifolium repens	1
1113	TR03	A.pisum	Trifolium repens	1
861	JF99/16	A.pisum	Trifolium sp	1
375	lt73	A.pisum	Trifolium sp.	1
568	mt108	A.pisum	Trifolium sp.	1
574	st171	A.pisum	Trifolium sp.	1
1119	tTT01c	A.pisum	Trifolium tomentosum	1
333	D101.1	A.pisum	Vicia faba	1
486	I3.1	A.pisum	Vicia sp.	1
488	I3.11	A.pisum	Vicia sp.	1
493	I3.16	A.pisum	Vicia sp.	1
497	I3.2	A.pisum	Vicia sp.	1
498	I3.20	A.pisum	Vicia sp.	1
504	I3.8	A.pisum	Vicia sp.	1
LSR		A. pisum	Medicago sativa	1
MD10		A. pisum	Medicago sativa	1
677	jTRs03	A.pisum	Trifolium resupinatum	2
111	237	A.pisum	Lathyrus pratensis	3
48	156	A.pisum	Medicago sativa	3
168	333	A.pisum	Medicago sativa	3
477	I2.10	A.pisum	Medicago sativa	3
507	I4.10	A.pisum	Medicago sativa	3
529	NZ1.3	A.pisum	Medicago sativa	3
594	TM2.1	A.pisum	Medicago sativa	3
1065	MSF07	A.pisum	Medicago sativa	3
43	151	A.pisum	Trifolium pratense	3
88	206	A.pisum	Trifolium pratense	3
153	296	A.pisum	Trifolium pratense	3
179	111-10	A.pisum	Trifolium pratense	3
362	D28.1	A.pisum	Trifolium pratense	3
450	D88.2	A.pisum	Trifolium pratense	3
541	NZ2.14	A.pisum	Trifolium pratense	3
565	NZ3.9	A.pisum	Trifolium repens	3
860	JF99/14	A.pisum	Trifolium sp	3
157	mt10	A.pisum	Trifolium sp.	3
1158	st502	A.pisum	Trifolium sp.	3
416	D65.1	A.pisum	Vicia faba	3
93	215	A.pisum	Trifolium pratense	4
445	D85.1	A.pisum	Trifolium pratense	4
795	ML11a	A.pisum	Medicago lupulina	5
1049	ML06	A.pisum	Medicago lupulina	5
122	253	A.pisum	Medicago sativa	5
381	D43.1	A.pisum	Medicago sativa	5
801	MS06i	A.pisum	Medicago sativa	5
889	jMS06h	A.pisum	Medicago sativa	5
1057	MS05d	A.pisum	Medicago sativa	5
1059	MS06m	A.pisum	Medicago sativa	5
988	lMA02u	A.pisum	Melilotus albus	5
743	lMO05	A.pisum	Melilotus officinalis	5
745	lMO08	A.pisum	Melilotus officinalis	5
1001	lMO11b	A.pisum	Melilotus officinalis	5
1004	lMO11i	A.pisum	Melilotus officinalis	5
1005	lMO11m	A.pisum	Melilotus officinalis	5
257	224-10	A.pisum	Onobrychis viciifolia	5
258	225-10	A.pisum	Onobrychis viciifolia	5
259	227-10	A.pisum	Onobrychis viciifolia	5
260	228-10	A.pisum	Onobrychis viciifolia	5
262	230-10	A.pisum	Onobrychis viciifolia	5
283	258-10	A.pisum	Onobrychis viciifolia	5
284	259-10	A.pisum	Onobrychis viciifolia	5
285	260-10	A.pisum	Onobrychis viciifolia	5
287	262-10	A.pisum	Onobrychis viciifolia	5
288	263-10	A.pisum	Onobrychis viciifolia	5
289	265-10	A.pisum	Onobrychis viciifolia	5
290	266-10	A.pisum	Onobrychis viciifolia	5
291	267-10	A.pisum	Onobrychis viciifolia	5
292	268-10	A.pisum	Onobrychis viciifolia	5
295	270-10	A.pisum	Onobrychis viciifolia	5
296	271-10	A.pisum	Onobrychis viciifolia	5
1131	W14a	A.pisum	Pisum sativum	5
108	234	A.pisum	Trifolium pratense	5
115	243	A.pisum	Trifolium pratense	5
1198	co34	Sitobion_avenae	Triticum aestivum	5
990	lMA02z	A.pisum	Melilotus albus	6
740	lMO03a	A.pisum	Melilotus officinalis	6
742	lMO03s	A.pisum	Melilotus officinalis	7
800	MS05c	A.pisum	Medicago sativa	8
1126	V07	A.pisum	Medicago sativa	9
1225	AcpisU5A	A.pisum	Medicago lupulina	10
1224	Acpis8-10-1	A.pisum	Medicago pratense	10
109	235	A.pisum	Lotus pedunculatus	11
98	222	A.pisum	Medicago sativa	11
1361	1045-11	Aphis_fabae	Filipendula ulmaria	12
2614	353-11	Sitobion_avenae	Glyceria maxima	12
361	D26.1	A.pisum	Trifolium pratense	13
373	D38.1	A.pisum	Trifolium pratense	14
3284	867-11	Eucallipterus_tiliae	Cichorium intybus	15
658	jMS01a	A.pisum	Medicago sativa	16
920	L1-22	A.pisum	Medicago sativa	16
1195	up11	Sitobion_fragariae	Dactylis glomerata	17
2579	325-11	Metopolophium_dirhodum	Festuca gigantia	18
4565	3028-11	Pterocomma_salicis	Salix sp	19
891	jMS08i	A.pisum	Medicago sativa	20
412	D60.1	A.pisum	Trifolium pratense	21
1087	T2-14V1	A.pisum	Trifolium pratense	22
1088	T3-8V1	A.pisum	Trifolium pratense	22
1103	TP18i	A.pisum	Trifolium pratense	22
1104	TP19j	A.pisum	Trifolium pratense	22
1105	TP19k	A.pisum	Trifolium pratense	22
1107	TP19u	A.pisum	Trifolium pratense	22
1108	TP19x	A.pisum	Trifolium pratense	22
1128	VH05g	A.pisum	Vicia hirsuta	22
1106	TP19t	A.pisum	Trifolium pratense	23
3414	978-11		Dipsacus sp	24
192	ml19	A.pisum	Medicago sativa	25
404	ll89	A.pisum	Medicago sativa	25
623	ml188	A.pisum	Medicago sativa	25
626	ll198	A.pisum	Medicago sativa	25
627	ll202	A.pisum	Medicago sativa	25
1156	ml204	A.pisum	Medicago sativa	25
1160	st518	A.pisum	Trifolium sp.	25
1161	st525	A.pisum	Trifolium sp.	25
232	195-10	A.pisum	Pisum sativum	26
1197	co21	Sitobion_avenae	Triticum aestivum	27
2542	294-11		Avena sativa	28
2690	410-11	Sitobion_avenae	Hordeum murinum	29
2601	342-11	Sitobion_avenae	Glyceria maxima	30
4577	3040-11	Sitobion_avenae	Glyceria maxima	30
2775	483-11	Sitobion_avenae	Secale cereale	30
2947	606-11	Sitobion_avenae	Anethum graveolens	31
2710	428-11	Sitobion_avenae	Hordeum murinum	32
2219	1748-11	Cryptomyzus_ribis	Stachys sylvatica	33
2255	1778-11	Sitobion_avenae	Thymus vulgaris	34
2350	1859-11	Phorodon_humuli	Vicia cracca	35
2388	189-11	Phorodon_humuli	Prunus spinosa	36
1366	1049-11	Aphis_fabae	Filipendula ulmaria	37
4193	2656-11	Eulachnus_rileyi	Pinus nigra	38
2578	324-11	Metopolophium_dirhodum	Festuca gigantia	39
1942	1520-11	Cavariella_theobaldi	Pastinaca sativa	40
2734	448-11	Metopolophium_dirhodum	Phalaris arundinacea	41
2426	198-11	Brachycaudus_helichrysi	Prunus spinosa	42
1930	1511-11	Cavariella_theobaldi	Pastinaca sativa	43
2713	430-11	Sitobion_avenae	Hordeum murinum	43
2236	1762-11	Sitobion_fragariae	Symphytum officinale	44
1852	1455.1-11	Cavariella_theobaldi	Oenanthe crocata	45
2728	442-11	Metopolophium_dirhodum	Phalaris arundinacea	45
1946	1524-11	Cavariella_theobaldi	Pastinaca sativa	46
2587	331.2-11	Metopolophium_dirhodum	Glyceria maxima	46
2195	1728-11	Hyperomyzus_lactucae	Sonchus oleraceus	47
1892	1484-11	Cavariella_theobaldi	Pastinaca sativa	48
2583	329-11	Metopolophium_dirhodum	Glyceria maxima	48
2425	197-11	Phorodon_humuli	Prunus spinosa	48
1896	1488-11	Cavariella_theobaldi	Pastinaca sativa	49
1905	1495-11	Cavariella_theobaldi	Pastinaca sativa	49
3496	1969-11	Cavariella_theobaldi	Salix sp	49
1940	1519-11	Cavariella_theobaldi	Pastinaca sativa	50
2731	445-11	Metopolophium_dirhodum	Phalaris arundinacea	51
2732	446-11	Metopolophium_dirhodum	Phalaris arundinacea	52
1906	1496-11	Cavariella_theobaldi	Pastinaca sativa	53
3091	716-11	Macrosiphum_euphorbiae	Borago officinale	54
2017	1583.2-11	Macrosiphum_euphorbiae	Rosa sp	55
2911	588-11	Macrosiphum_euphorbiae	Ammi visnaga	56
2101	1654-11	Macrosiphum_euphorbiae	Sanguisorba officinalis	57
2231	1758-11	Macrosiphum_euphorbiae	Symphytum officinale	58
2923	595-11	Macrosiphum_euphorbiae	Aconitum japonicum	59
1987	1559-11	Cavariella_theobaldi	Potentilla argyrophyllum	60
1332	1019-11		Eryngium tripartitum	61
1337	1023-11	Aphis_fabae	Eryngium tripartitum	62
1584	1237-11	Cryptomyzus_ribis	Isatis sp	62
1661	1299-11	Macrosiphum_euphorbiae	Lactuca sp	62
3490	1963-11	Cavariella_sp1	Salix sp	63
2656	388.2-11	Sitobion_avenae	Holcus lanatus	64
1314	1002-11	Aphis_fabae	Epilobium hirsutum	65
1357	1041-11	Macrosiphum_cholodkovskyi	Filipendula ulmaria	66
2235	1761-11	Macrosiphum_cholodkovskyi	Symphytum officinale	67
2970	623-11	Macrosiphum_gei_Q	Anthriscus sylvestris	68
2937	602-11	Macrosiphum_gei_Q	Anemone nemorosa	69
1362	1046-11	Aphis_fabae	Filipendula ulmaria	70
1353	1038-11	Macrosiphum_cholodkovskyi	Filipendula ulmaria	70
2962	616-11	Macrosiphum_gei_Q	Anthriscus sylvestris	70
1358	1042-11	Uroleucon_sonchi	Filipendula ulmaria	70
2630	368-11	Sitobion_avenae	Glyceria maxima	71
1363	1047-11		Filipendula ulmaria	71
2961	615-11	Macrosiphum_euphorbiae	Anthriscus sylvestris	72
1394	1073-11	Macrosiphum_euphorbiae	Galium aparine	72
2964	618-11	Macrosiphum_gei_Q	Anthriscus sylvestris	72
2967	620-11	Macrosiphum_gei_Q	Anthriscus sylvestris	72
2842	537-11	Sitobion_avenae	Typha sp	72
2955	610-11	Macrosiphum_euphorbiae	Anthriscus sylvestris	73
1465	1135-11	Macrosiphum_euphorbiae	Geum urbanum	73
2965	619-11	Macrosiphum_gei_Q	Anthriscus sylvestris	73
2969	622-11	Macrosiphum_gei_Q	Anthriscus sylvestris	73
1709	1334-11		Lotus sp	73
2960	614-11	Macrosiphum_gei_Q	Anthriscus sylvestris	74
2968	621-11	Macrosiphum_gei_Q	Anthriscus sylvestris	75
2849	542-11	Sitobion_avenae	Typha sp	76
1565	1221-11	Metopolophium_dirhodum	Iris pseudacorus	77
2722	437-11	Metopolophium_dirhodum	Phalaris arundinacea	77
1581	1234-11	Metopolophium_dirhodum	Iris pseudacorus	78
2617	356-11		Glyceria maxima	79
2724	439-11	Metopolophium_dirhodum	Phalaris arundinacea	80
2530	285-11		Avena sativa	81
2581	327-11	Metopolophium_dirhodum	Festuca gigantia	82
2667	397-11		Hordeum murinum	82
met_327	met_327	Metopolophium dirhodum	Phragmites australis	82
met_440	met_440	Metopolophium dirhodum	Phragmites australis	82
2375	1879-11		Vicia cracca	83
1571	1226-11	Metopolophium_dirhodum	Iris pseudacorus	84
2580	326-11	Metopolophium_dirhodum	Festuca gigantia	85
2726	440-11	Metopolophium_dirhodum	Phalaris arundinacea	86
2655	388-11		Holcus lanatus	87
2027	1591-11	Macrosiphum_rosae	Rosa sp	88
2888	569-11	Macrosiphoniella_millefolii	Achillea millefolium	89
2302	1817-11	Microlophium_carnosum	Urtica dioica	90
2303	1818-11	Microlophium_carnosum	Urtica dioica	91
2313	1826.1-11	Microlophium_carnosum	Urtica dioica	91
2311	1825-11	Microlophium_carnosum	Urtica dioica	92
2315	1828-11	Microlophium_carnosum	Urtica dioica	93
3519	1992-11	Lachnus_pallipes	Quercus robur	94
3258	843-11	Uroleucon_sp5	Centaurea nomeralis	95
2881	562-11	Macrosiphoniella_millefolii	Achillea millefolium	96
2891	571-11	Macrosiphoniella_millefolii	Achillea millefolium	96
2867	553-11	Macrosiphoniella_millefolii	Achillea ptarmica	96
3420	982-11	Macrosiphum_euphorbiae	Dipsacus sp	96
4224	2687-11	Macrosiphum_rosae	Dipsacus sp	96
2016	1583-11	Macrosiphum_rosae	Rosa sp	96
1589	1241-11	Macrosiphum_rosae	Knautia arvensis	97
1844	1449-11	Macrosiphum_rosae	Oenanthe crocata	98
2865	552-11	Macrosiphoniella_millefolii	Achillea ptarmica	99
2882	563-11	Macrosiphoniella_millefolii	Achillea millefolium	100
3409	973-11	Macrosiphum_rosae	Dipsacus sp	100
2885	566-11	Macrosiphoniella_millefolii	Achillea millefolium	101
2031	1595-11	Macrosiphum_rosae	Rosa sp	102
2039	1601-11	Macrosiphum_euphorbiae	Rubus fruticosus	103
2916	590-11	Macrosiphum_euphorbiae	Ammi visnaga	104
1446	1119-11	Macrosiphum_gei_Q	Geum urbanum	105
1574	1228-11	Metopolophium_dirhodum	Iris pseudacorus	106
1580	1233-11	Metopolophium_dirhodum	Iris pseudacorus	107
1832	1439-11	Sitobion_avenae	Ocimum basilicum	108
GA2	GA2	Macrosiphum euphorbiae	Galium aparine	109
GA3	GA3	Macrosiphum euphorbiae	Galium aparine	110
RR5	RR5	Sitobion avenae	Grass	111
515	515	Myzus persicae	Hirschfeldia incana	111
RU4	RU4	Aphis fabae	Rumex sp	111
GAH	GAH	Macrosiphum sp	Galium aparine	112
GE2	GE2	Macrosiphum sp	Geum urbanum	113
GE1	GE1	Macrosiphum sp	Geum urbanum	113
U3	U3	Microlophium carnosum	Urtica sp	114
MeliA18	MeliA18	A. pisum	Melilotus albus	115
313	313	A. pisum	Trifolium sp	116
T8	T8	A. pisum	Trifolium sp	116
T5	T5	A. pisum	Trifolium sp	116
CF7	CF7	A. pisum	Trifolium sp	116
Gr2	Gr2	Sitobion sp	Glyceria maxima	117
Y2	Y2	Macrosiphoniella millefolii	Achillea millefolium	118
RO3	RO3	Macrosiphum rosae	Rosa sp	118
RO2	RO2	Macrosiphum rosae	Rosa sp	118
Y1	Y1	Macrosiphoniella millefolii	Achillea millefolium	118
R3	R3	Macrosiphum rosae	Rosa sp	118
Drep_2027	Drep_2027	Drepanosiphum sp	Acer pseudoplatanus	119
Drep_2033	Drep_2033	Drepanosiphum sp	Acer pseudoplatanus	119
