## Supplementary material for "Phenotypic divergence is driven by mobile genetic elements in a heritable insect symbiont": Table S5

### Sheet: Sheet1
Supplementary Table 5. Complete bacteirophages identified in Regiella genomes, GC content, phage size, predicted host, lifestyle, and taxonomic classification
Bacteriophage	GC%	Size (bp)	Predicted host	Predicted lifestyle	Taxonomy
Phage1	50.9	11315	Yersinia enterocolitica	temperate	Caudoviricetes
Phage2	43.27	21945	Yersinia frederiksenii	temperate	Caudoviricetes
Phage3	40.21	17446	Salmonella enterica	temperate	Caudoviricetes
Phage4	43.41	19422	Yersinia pseudotuberculosis	virulent	Caudoviricetes
Phage5	45.72	13718	Salmonella enterica	virulent	Caudoviricetes
Phage6	40.4	10968	Salmonella enterica	temperate	Caudoviricetes
Phage7	40.98	23152	Salmonella enterica	temperate	Caudoviricetes
Phage8	44.9	9232	Salmonella enterica	virulent	Caudoviricetes
Phage9	42.47	48523	Escherichia coli	temperate	Caudoviricetes
Phage10	44.17	15024	Salmonella enterica	virulent	Caudoviricetes
Phage11	44.22	23164	Salmonella enterica	virulent	Caudoviricetes
Phage12	42.55	36585	Salmonella enterica	temperate	Caudoviricetes
Phage13	42.97	18967	Escherichia coli	temperate	Caudoviricetes
Phage14	47.19	5329	Salmonella enterica	virulent	Caudoviricetes
Phage15	45.26	15063	Salmonella enterica	virulent	Caudoviricetes
Phage16	46.31	10709	Yersinia intermedia	virulent	Caudoviricetes
Phage17	44.83	11413	Klebsiella pneumoniae	virulent	Caudoviricetes
Phage18	43.31	108703	Proteus mirabilis	temperate	Caudoviricetes
Phage19	45.08	22238	Klebsiella pneumoniae	virulent	Caudoviricetes
Phage20	41.73	16928	Salmonella enterica	virulent	Caudoviricetes
