## Supplementary material for "Phenotypic divergence is driven by mobile genetic elements in a heritable insect symbiont": Table S6

### Sheet: Sheet1
Supplementary Table 6. Annotations of protein coding genes on plasmid P1 (~145kb)
query_CDS	Preferred_name	Description	COG_category	KEGG_ko	PFAMs
P1_1	-	to AA sequence GI 123442304	K	-	GerE,PAS_4
P1_2	-	PFAM Transposase	L	-	DDE_5
P1_3	-	to AA sequence GI	L	-	DDE_3
P1_4	-	to AA sequence GI 30249526	L	-	HTH_Tnp_IS630
P1_5	-	Mobile mystery protein B	D	-	Fic
P1_6	-	to AA sequence GI 30249526	L	-	HTH_Tnp_IS630
P1_7	-	to AA sequence GI	L	-	DDE_3
P1_8	-	Fic/DOC family	D	-	Fic
P1_9	-	Reverse transcriptase (RNA-dependent DNA polymerase)	L	-	GIIM,RVT_1
P1_10	-	to AA sequence GI 30249526	L	-	HTH_Tnp_IS630
P1_11	-	to AA sequence GI	L	-	DDE_3
P1_12	-	reverse transcriptase	L	-	GIIM,RVT_1
P1_13	-	Mobile mystery protein A	K	-	HTH_3
P1_14	-	PFAM transposase, IS4 family protein	L	-	DDE_Tnp_4,HTH_Tnp_4
P1_15	gntR	Transcriptional regulator	K	ko:K06145	LacI,Peripla_BP_1,Peripla_BP_3
P1_16	-	response regulator	K	-	AAA_35,GAF_2,GerE,PriCT_1,Replicase,TIR_2
P1_17	-	TrfA protein	L	-	TrfA
P1_18	-	Antitoxin component of a toxin-antitoxin (TA) module	D	-	PhdYeFM_antitox
P1_19	-	Toxic component of a toxin-antitoxin (TA) module. An RNase	S	ko:K07062	PIN
P1_20	-	SpoVT AbrB	S	ko:K18829	MazE_antitoxin
P1_21	-	Toxic component of a toxin-antitoxin (TA) module. An RNase	S	ko:K18828	PIN
P1_22	-	PFAM StbA family protein	O	ko:K18640	StbA
P1_23	-	Plasmid stability protein	S	-	Plasmid_stab_B
P1_24	-	-	-	-	-
P1_25	traI	Relaxase/Mobilisation nuclease domain	U	-	Relaxase
P1_26	-	-	-	-	RHH_1
P1_27	-	-	-	-	-
P1_28	-	Plasmid stability protein	S	-	Plasmid_stab_B
P1_29	-	PFAM StbA family protein	O	ko:K18640	StbA
P1_30	-	Toxic component of a toxin-antitoxin (TA) module. An RNase	S	ko:K18828	PIN
P1_31	-	SpoVT AbrB	S	ko:K18829	MazE_antitoxin
P1_32	-	Toxic component of a toxin-antitoxin (TA) module. An RNase	S	ko:K07062	PIN
P1_33	-	Antitoxin component of a toxin-antitoxin (TA) module	D	-	PhdYeFM_antitox
P1_34	-	TrfA protein	L	-	TrfA
P1_35	-	response regulator	K	-	AAA_35,GAF_2,GerE,PriCT_1,Replicase,TIR_2
P1_36	gntR	Transcriptional regulator	K	ko:K06145	LacI,Peripla_BP_1,Peripla_BP_3
P1_37	-	PFAM transposase, IS4 family protein	L	-	DDE_Tnp_4,HTH_Tnp_4
P1_38	-	Mobile mystery protein A	K	-	HTH_3
P1_39	-	reverse transcriptase	L	-	GIIM,RVT_1
P1_40	-	to AA sequence GI	L	-	DDE_3
P1_41	-	to AA sequence GI 30249526	L	-	HTH_Tnp_IS630
P1_42	-	Reverse transcriptase (RNA-dependent DNA polymerase)	L	-	GIIM,RVT_1
P1_43	-	Fic/DOC family	D	-	Fic
P1_44	-	to AA sequence GI	L	-	DDE_3
P1_45	-	to AA sequence GI 30249526	L	-	HTH_Tnp_IS630
P1_46	-	Mobile mystery protein B	D	-	Fic
P1_47	-	to AA sequence GI 30249526	L	-	HTH_Tnp_IS630
P1_48	-	to AA sequence GI	L	-	DDE_3
P1_49	-	PFAM Transposase	L	-	DDE_5
P1_50	-	to AA sequence GI 123442304	K	-	GerE,PAS_4
P1_52	-	to AA sequence GI 123442304	K	-	GerE,PAS_4,Response_reg
P1_56	-	Glyoxalase/Bleomycin resistance protein/Dioxygenase superfamily	E	-	Glyoxalase,Glyoxalase_4
P1_57	-	PFAM transposase, IS4 family protein	L	-	DDE_Tnp_4,HTH_Tnp_4
P1_59	yhaV	Acts as a transcription factor. The YhaV PrlF complex binds the prlF-yhaV operon, probably negatively regulating its expression	S	ko:K19155	Toxin_YhaV
P1_60	sohA	Antitoxin component of a type II toxin-antitoxin (TA) system	K	ko:K19156	PrlF_antitoxin
P1_61	queF	Catalyzes the NADPH-dependent reduction of 7-cyano-7- deazaguanine (preQ0) to 7-aminomethyl-7-deazaguanine (preQ1)	S	ko:K06879,ko:K09457	QueF,QueF_N
P1_62	-	Involved in the import of queuosine (Q) precursors, required for Q precursor salvage	U	ko:K09125	Vut_1
P1_63	-	Transcriptional regulator	K	-	HTH_26,HTH_3
P1_64	-	PFAM transposase, IS4 family protein	L	-	DDE_Tnp_4,HTH_Tnp_4
P1_66	-	to AA sequence GI 30249526	L	-	HTH_Tnp_IS630
P1_67	-	to AA sequence GI	L	-	DDE_3
P1_68	-	helix_turn_helix, Lux Regulon	K	-	GerE
P1_69	-	helix_turn_helix, Lux Regulon	K	-	GerE
P1_71	-	to AA sequence GI	L	-	DDE_3
P1_72	-	to AA sequence GI 30249526	L	-	HTH_Tnp_IS630
P1_73	-	BrnA antitoxin of type II toxin-antitoxin system	S	ko:K03179	BrnA_antitoxin
P1_74	-	nucleic acid-binding protein contains PIN domain	S	-	PIN
P1_75	-	Bacterial antitoxin of type II TA system, VapB	K	-	VapB_antitoxin
P1_77	-	RelB antitoxin	L	-	RelB
P1_78	-	Bacterial toxin of type II toxin-antitoxin system, YafQ	S	ko:K19157	YafQ_toxin
P1_79	-	ParE toxin of type II toxin-antitoxin system, parDE	S	-	ParE_toxin
P1_80	-	.,Oxidizes proline to glutamate for use as a carbon and nitrogen source	K	-	RHH_1
P1_81	-	PFAM transposase, IS4 family protein	L	-	DDE_Tnp_4,HTH_Tnp_4
P1_82	-	BrnA antitoxin of type II toxin-antitoxin system	S	ko:K03179	BrnA_antitoxin
P1_83	-	PIN domain	S	ko:K07063	PIN_3
P1_84	-	Ribbon-helix-helix domain	S	-	RHH_6
P1_85	pilO	Pilin accessory protein (PilO)	S	-	PAP_PilO
P1_86	-	to AA sequence GI	L	-	DDE_3
P1_87	pilO	Pilin accessory protein (PilO)	S	-	PAP_PilO
P1_88	-	to AA sequence GI 30249526	L	-	HTH_Tnp_IS630
P1_89	-	to AA sequence GI	L	-	DDE_3
P1_90	-	to AA sequence GI	L	-	DDE_3
P1_91	-	to AA sequence GI 30249526	L	-	HTH_Tnp_IS630
P1_92	-	Putative outer membrane core complex of type IVb secretion	S	ko:K12213	T4BSS_DotH_IcmK
P1_93	-	PFAM CopG domain protein DNA-binding domain protein	S	ko:K18918	TraY
P1_94	-	ParE toxin of type II toxin-antitoxin system, parDE	DJ	ko:K06218	ParE_toxin
P1_95	-	Type-IV b secretion system, inner-membrane complex component	S	ko:K12214	T4BSS_DotI_IcmL
P1_96	-	to AA sequence GI 30249526	L	-	HTH_Tnp_IS630
P1_97	-	to AA sequence GI	L	-	DDE_3
P1_98	-	Type-IV b secretion system, inner-membrane complex component	S	ko:K12214	T4BSS_DotI_IcmL
P1_99	-	to AA sequence GI 30249526	L	-	HTH_Tnp_IS630
P1_100	-	to AA sequence GI	L	-	DDE_3
P1_101	-	Tfp pilus assembly protein FimV	NU	ko:K06919	-
P1_103	vagC	SpoVT AbrB domain protein	S	ko:K18829	MazE_antitoxin
P1_104	vapC	Toxic component of a toxin-antitoxin (TA) module. An RNase	S	ko:K18828	PIN
P1_105	dotB	Type II/IV secretion system protein	NU	ko:K12203	T2SSE
P1_106	-	Transposase	L	-	HTH_Tnp_IS630
P1_107	-	to AA sequence GI	L	-	DDE_3
P1_109	dotC	Type IV secretory system, conjugal DNA-protein transfer	M	ko:K12204	T4SS_TraI
P1_110	dotC	Type IV secretory system, conjugal DNA-protein transfer	M	ko:K12204	T4SS_TraI
P1_111	-	DotD protein	S	ko:K12205	DotD
P1_112	-	PIN domain	S	-	PIN
P1_113	-	Transcriptional regulator	K	-	MazE_antitoxin,PrlF_antitoxin
P1_115	pilV	Bacterial shufflon protein, N-terminal constant region	NU	-	Shufflon_N
P1_117	pilT	Transglycosylase SLT domain	M	-	SLT
P1_118	pilS	PilS N terminal	S	-	PilS
P1_119	-	PFAM transposase, IS4 family protein	L	-	DDE_Tnp_4,HTH_Tnp_4
P1_120	-	-	-	-	-
P1_121	-	Relaxase/Mobilisation nuclease domain	U	-	Relaxase
P1_122	-	-	-	-	-
P1_123	-	Toxic component of a toxin-antitoxin (TA) module	L	ko:K07171	PemK_toxin
P1_124	-	-	-	-	ParG
P1_125	parA	chromosome partitioning	D	ko:K03496	AAA_31,MipZ
P1_126	-	to AA sequence GI 30249526	L	-	HTH_Tnp_IS630
P1_127	-	to AA sequence GI 30249526	L	-	HTH_Tnp_IS630
P1_128	-	to AA sequence GI	L	-	DDE_3
P1_129	-	PFAM transposase, IS4 family protein	L	-	DDE_Tnp_4,HTH_Tnp_4
P1_130	-	PFAM transposase, IS4 family protein	L	-	DDE_Tnp_4,HTH_Tnp_4
P1_132	-	to AA sequence GI	L	-	DDE_3
P1_133	-	to AA sequence GI 30249526	L	-	HTH_Tnp_IS630
P1_134	-	to AA sequence GI	L	-	DDE_3
P1_135	-	to AA sequence GI 30249526	L	-	HTH_Tnp_IS630
P1_136	-	PFAM transposase, IS4 family protein	L	-	DDE_Tnp_4,HTH_Tnp_4
P1_138	-	PFAM Hok gef	S	ko:K18919,ko:K18920	HOK_GEF
P1_139	-	-	-	-	-
P1_140	-	to AA sequence GI	L	-	DDE_3
P1_141	-	to AA sequence GI 30249526	L	-	HTH_Tnp_IS630
P1_142	-	to AA sequence GI	L	-	DDE_3
P1_143	-	to AA sequence GI 30249526	L	-	HTH_Tnp_IS630
P1_144	-	-	-	-	-
P1_145	-	PFAM transposase, IS4 family protein	L	-	DDE_Tnp_4,HTH_Tnp_4
P1_147	phrB	Belongs to the DNA photolyase family	L	ko:K01669	DNA_photolyase,FAD_binding_7
P1_148	higA	TRANSCRIPTIONal	K	-	HTH_3,HTH_31
P1_149	-	PFAM transposase, IS4 family protein	L	-	DDE_Tnp_4,HTH_Tnp_4
P1_150	-	-	-	-	-
P1_151	-	-	-	-	-
P1_152	-	ParE toxin of type II toxin-antitoxin system, parDE	S	-	ParE_toxin
P1_153	-	Transcriptional regulator	K	-	RHH_1
P1_154	-	-	-	ko:K12218	-
P1_155	-	to AA sequence GI	L	-	DDE_3
P1_156	-	to AA sequence GI 30249526	L	-	HTH_Tnp_IS630
P1_157	-	to AA sequence GI	L	-	DDE_3
P1_158	-	COG1961 Site-specific recombinases, DNA invertase Pin homologs	L	ko:K06400	Recombinase,Resolvase,Zn_ribbon_recom
P1_161	-	to AA sequence GI	L	-	DDE_3
P1_162	-	to AA sequence GI 30249526	L	-	HTH_Tnp_IS630
P1_163	-	to AA sequence GI	L	-	DDE_3
P1_164	-	-	-	-	-
P1_165	-	Plasmid stability protein	S	ko:K21495	Arc
P1_166	vapC	Toxic component of a toxin-antitoxin (TA) module. An RNase	S	ko:K07062	PIN
P1_167	-	toxin-antitoxin pair type II binding	K	-	-
P1_168	-	PIN domain	S	-	PIN
P1_170	-	-	-	-	-
P1_173	-	to AA sequence GI 30249526	L	-	HTH_Tnp_IS630
P1_174	-	to AA sequence GI	L	-	DDE_3
P1_175	-	to AA sequence GI 30249526	L	-	HTH_Tnp_IS630
P1_176	-	to AA sequence GI	L	-	DDE_3
P1_177	-	-	-	-	-
P1_178	-	PFAM transposase, IS4 family protein	L	-	DDE_Tnp_4,HTH_Tnp_4
P1_180	-	-	-	-	-
P1_181	-	Pfam Transposase DDE domain	L	-	DDE_Tnp_1,DUF4096
P1_182	-	to AA sequence GI 30249492	L	-	DDE_Tnp_1,DDE_Tnp_1_2
P1_183	-	transposase	L	-	DDE_Tnp_1,DDE_Tnp_1_3
P1_184	-	Plasmid stabilization system	S	-	-
P1_185	-	-	-	-	-
P1_186	-	-	-	ko:K12218	-
P1_187	-	PFAM transposase, IS4 family protein	L	-	DDE_Tnp_4,HTH_Tnp_4
P1_190	trbB	Required for disulfide bond formation in some periplasmic proteins. Acts by transferring its disulfide bond to other proteins and is reduced in the process	O	ko:K12228	Thioredoxin_2
P1_191	-	Phage derived protein Gp49-like (DUF891)	K	-	Gp49
P1_192	-	Phage derived protein Gp49-like (DUF891)	K	-	Gp49
P1_193	icmO	Type IV secretory pathway VirD4	U	ko:K12217	T4SS-DNA_transf,TraG-D_C,TrwB_AAD_bind
P1_194	icmO	Type IV secretory pathway VirD4	U	ko:K12217	T4SS-DNA_transf,TraG-D_C,TrwB_AAD_bind
P1_196	nuc	PLD-like domain	I	-	PLDc_2
P1_197	lrhA	LysR substrate binding domain	K	-	HTH_1,LysR_substrate
P1_198	-	to AA sequence GI 30249526	L	-	HTH_Tnp_IS630
P1_199	-	to AA sequence GI	L	-	DDE_3
P1_200	-	addiction module antidote protein	K	-	-
P1_201	-	to AA sequence GI 30249526	L	-	HTH_Tnp_IS630
P1_202	-	to AA sequence GI	L	-	DDE_3
P1_203	-	addiction module killer protein	S	-	Gp49
P1_204	-	RelE-like toxin of type II toxin-antitoxin system HigB	S	-	HigB-like_toxin
P1_205	-	plasmid maintenance system antidote protein	K	ko:K21498	HTH_3
P1_207	-	protein conserved in bacteria	S	-	AAA_33,Zeta_toxin
P1_208	-	-	-	-	-
P1_211	traI	Relaxase/Mobilisation nuclease domain	U	-	Relaxase
P1_213	-	to AA sequence GI	L	-	DDE_3
P1_214	-	to AA sequence GI 30249526	L	-	HTH_Tnp_IS630
P1_215	XK27_08510	Type III restriction enzyme res subunit	L	-	Helicase_C,PLDc_2,ResIII
P1_216	-	Type III restriction	L	-	Helicase_C,ResIII
P1_217	-	Type III restriction protein res subunit	L	ko:K19789	Helicase_C,ResIII
P1_218	-	-	-	-	-
P1_220	-	to AA sequence GI	L	-	DDE_3
P1_221	-	to AA sequence GI 30249526	L	-	HTH_Tnp_IS630
P1_222	-	Transposase DDE domain	L	-	DDE_Tnp_1,DDE_Tnp_1_assoc
P1_224	-	to AA sequence GI 30249526	L	-	HTH_Tnp_IS630
P1_225	-	to AA sequence GI	L	-	DDE_3
P1_227	-	-	-	-	-
P1_228	-	Type III restriction protein res subunit	L	ko:K19789	Helicase_C,ResIII
P1_229	-	Type III restriction	L	-	Helicase_C,ResIII
P1_230	XK27_08510	Type III restriction enzyme res subunit	L	-	Helicase_C,PLDc_2,ResIII
P1_231	-	to AA sequence GI 30249526	L	-	HTH_Tnp_IS630
P1_232	-	to AA sequence GI	L	-	DDE_3
P1_234	traI	Relaxase/Mobilisation nuclease domain	U	-	Relaxase
P1_237	-	-	-	-	-
P1_238	-	protein conserved in bacteria	S	-	AAA_33,Zeta_toxin
P1_240	-	plasmid maintenance system antidote protein	K	ko:K21498	HTH_3
P1_241	-	RelE-like toxin of type II toxin-antitoxin system HigB	S	-	HigB-like_toxin
P1_242	-	addiction module killer protein	S	-	Gp49
P1_243	-	to AA sequence GI	L	-	DDE_3
P1_244	-	to AA sequence GI 30249526	L	-	HTH_Tnp_IS630
P1_245	-	addiction module antidote protein	K	-	-
P1_246	-	to AA sequence GI	L	-	DDE_3
P1_247	-	to AA sequence GI 30249526	L	-	HTH_Tnp_IS630
P1_248	lrhA	LysR substrate binding domain	K	-	HTH_1,LysR_substrate
P1_249	nuc	PLD-like domain	I	-	PLDc_2
P1_251	icmO	Type IV secretory pathway VirD4	U	ko:K12217	T4SS-DNA_transf,TraG-D_C,TrwB_AAD_bind
P1_252	icmO	Type IV secretory pathway VirD4	U	ko:K12217	T4SS-DNA_transf,TraG-D_C,TrwB_AAD_bind
P1_253	-	Phage derived protein Gp49-like (DUF891)	K	-	Gp49
P1_254	-	Phage derived protein Gp49-like (DUF891)	K	-	Gp49
P1_255	trbB	Required for disulfide bond formation in some periplasmic proteins. Acts by transferring its disulfide bond to other proteins and is reduced in the process	O	ko:K12228	Thioredoxin_2
P1_258	-	PFAM transposase, IS4 family protein	L	-	DDE_Tnp_4,HTH_Tnp_4
P1_259	-	-	-	ko:K12218	-
P1_260	-	-	-	-	-
