## Supplementary material for "Phenotypic divergence is driven by mobile genetic elements in a heritable insect symbiont": Table S8

### Sheet: Sheet1
	Number	Frequency		NotFreq
Regiella	233	0.25162	25.162	0.74838
Hamiltonella	14	0.0151188	1.51188	0.984881
Serratia	404	0.436285	43.6285	0.563715
X.type	6	0.00647948	0.647948	0.993521
Rickettsia	226	0.24406	24.406	0.75594
Rickettsiella	10	0.0107991	1.07991	0.989201
None	300
	Regiella	Hamiltonella	Serratia	X.type	Rickettsia	Rickettsiella		Expected	Expected_wn	Observed	Expected_no	Observed_no	Chisq	p-value	Significant at .05/10 = .005
None	0.74838	0.984881	0.563715	0.993521	0.75594	0.989201	0.308684	285.841	286	300	640	626	0.4893	0.484244
Regiella	0.25162	0.984881	0.563715	0.993521	0.75594	0.989201	0.103786	96.1054	96	163	830	763	20.15	1e-05	Regiella more often alone than expected by chance
Hamiltonella	0.74838	0.0151188	0.563715	0.993521	0.75594	0.989201	0.00473857	4.38791	5	5	921	921	0	1
Serratia	0.74838	0.984881	0.436285	0.993521	0.75594	0.989201	0.238905	221.226	221	174	705	752	7.1085	0.007672
X.type	0.74838	0.984881	0.563715	0.00647948	0.75594	0.989201	0.00201316	1.86418	2	2
Rickettsia	0.74838	0.984881	0.563715	0.993521	0.24406	0.989201	0.0996608	92.2859	92	27	834	899	37.9422	1e-05	Rickettsia less often alone than expected by chance
Rickettsiella	0.74838	0.984881	0.563715	0.993521	0.75594	0.0107991	0.00336991	3.12054	3	0
Regiella + Hamiltonella	0.25162	0.0151188	0.563715	0.993521	0.75594	0.989201	0.0015932	1.4753	2	1
Regiella + Serratia	0.25162	0.984881	0.436285	0.993521	0.75594	0.989201	0.0803244	74.3804	74	39	852	887	11.5451	0.000679	Regiella less often coinfected with Serratia than expected by chance
Regiella + X.type	0.25162	0.984881	0.563715	0.00647948	0.75594	0.989201	0.000676862	0.626774	1	1
Regiella + Rickettsia	0.25162	0.984881	0.563715	0.993521	0.24406	0.989201	0.0335079	31.0283	31	19	895	907	2.9599	0.085353
Regiella + Rickettsiella	0.25162	0.984881	0.563715	0.993521	0.75594	0.0107991	0.00113303	1.04919	1	0
Hamiltonella + Serratia	0.74838	0.0151188	0.436285	0.993521	0.75594	0.989201	0.0036674	3.39601	3	2
Hamiltonella + X.type	0.74838	0.0151188	0.563715	0.00647948	0.75594	0.989201	3.09037e-05	0.0286168	0	2
Hamiltonella + Rickettsia	0.74838	0.0151188	0.563715	0.993521	0.24406	0.989201	0.00152988	1.41667	1	1
Hamiltonella + Rickettsiella	0.74838	0.0151188	0.563715	0.993521	0.75594	0.0107991	5.17311e-05	0.047903	0	0
Serratia + X.type	0.74838	0.984881	0.436285	0.00647948	0.75594	0.989201	0.00155807	1.44278	2	1
Serratia + Rickettsia	0.74838	0.984881	0.436285	0.993521	0.24406	0.989201	0.0771321	71.4243	71	167	855	759	44.4327	1e-05	Rickettsia more often coinfeted with serratia than expected by chance
Serratia + Rickettsiella	0.74838	0.984881	0.436285	0.993521	0.75594	0.0107991	0.00260813	2.41513	2	10	924	916	5.3681	0.020508
X.type + Rickettsia	0.74838	0.984881	0.563715	0.00647948	0.24406	0.989201	0.000649962	0.601865	1	0
X.type + Rickettsiella	0.74838	0.984881	0.563715	0.00647948	0.75594	0.0107991	2.19777e-05	0.0203513	0	0
Rickettsia + Rickettsiella	0.74838	0.984881	0.563715	0.993521	0.24406	0.0107991	0.001088	1.00749	1	0
Regiella + Hamiltonella + Serratia	0.25162	0.0151188	0.436285	0.993521	0.75594	0.989201	0.00123305	1.1418	1	0
Regiella + Hamiltonella + X.type	0.25162	0.0151188	0.563715	0.00647948	0.75594	0.989201	1.03904e-05	0.00962153	0	0
Regiella + Hamiltonella + Rickettsia	0.25162	0.0151188	0.563715	0.993521	0.24406	0.989201	0.000514376	0.476312	1	1
Regiella + Hamiltonella + Rickettsiella	0.25162	0.0151188	0.563715	0.993521	0.75594	0.0107991	1.7393e-05	0.0161059	0	0
Regiella + Serratia + X.type	0.25162	0.984881	0.436285	0.00647948	0.75594	0.989201	0.000523855	0.48509	1	0
Regiella + Serratia + Rickettsia	0.25162	0.984881	0.436285	0.993521	0.24406	0.989201	0.0259333	24.0142	24	9	902	917	6.9419	0.00842
Regiella + Serratia + Rickettsiella	0.25162	0.984881	0.436285	0.993521	0.75594	0.0107991	0.000876904	0.812013	1	0
Regiella + X.type + Rickettsia	0.25162	0.984881	0.563715	0.00647948	0.24406	0.989201	0.00021853	0.202359	0	0
Regiella + X.type + Ricketsiella	0.25162	0.984881	0.563715	0.00647948	0.75594	0.0107991	7.38932e-06	0.00684251	0	0
Regiella + Rickettsia + Rickettsiella	0.25162	0.984881	0.563715	0.993521	0.24406	0.0107991	0.000365807	0.338737	0	0
Hamiltonella + Serratia + X.type	0.74838	0.0151188	0.436285	0.00647948	0.75594	0.989201	2.39178e-05	0.0221479	0	0
Hamiltonella + Serratia + Rickettsia	0.74838	0.0151188	0.436285	0.993521	0.24406	0.989201	0.00118405	1.09643	1	2
Hamiltonella + Serratia + Rickettsiella	0.74838	0.0151188	0.436285	0.993521	0.75594	0.0107991	4.00371e-05	0.0370744	0	0
Hamiltonella + X.type + Rickettsia	0.74838	0.0151188	0.563715	0.00647948	0.24406	0.989201	9.97748e-06	0.00923915	0	0
Hamiltonella + X.type + Rickettsiella	0.74838	0.0151188	0.563715	0.00647948	0.75594	0.0107991	3.37377e-07	0.000312411	0	0
Hamiltonella + Rickettsia + Rickettsiella	0.74838	0.0151188	0.563715	0.993521	0.24406	0.0107991	1.67018e-05	0.0154658	0	0
Serratia + X.type + Rickettsia	0.74838	0.984881	0.436285	0.00647948	0.24406	0.989201	0.000503036	0.465811	1	0
Serratia + X.type + Rickettsiella	0.74838	0.984881	0.436285	0.00647948	0.75594	0.0107991	1.70095e-05	0.0157508	0	0
Serratia + Rickettsia + Rickettsiella	0.74838	0.984881	0.436285	0.993521	0.24406	0.0107991	0.000842054	0.779742	1	0
X.type + Rickettsia + Rickettsiella	0.74838	0.984881	0.563715	0.00647948	0.24406	0.0107991	7.09565e-06	0.00657057	0	0
							0.999075	925.144	926	926
